# GWAS identifies candidate regulators of in planta regeneration in Populus trichocarpa

**DOI:** 10.1101/2022.06.08.495082

**Authors:** Michael F. Nagle, Jialin Yuan, Damanpreet Kaur, Cathleen Ma, Ekaterina Peremyslova, Yuan Jiang, Alexa Niño de Rivera, Sara Jawdy, Jin-Gui Chen, Kai Feng, Timothy B. Yates, Gerald A. Tuskan, Wellington Muchero, Li Fuxin, Steven H. Strauss

**Affiliations:** Department of Forest Ecosystems and Society, Oregon State University, Corvallis, OR, USA; Department of Electrical Engineering and Computer Science, Oregon State University, Corvallis, OR, USA; Statistics Department, Oregon State University, Corvallis, OR, USA; Biosciences Division, Oak Ridge National Laboratory, Oak Ridge, TN, USA; Center for Bioenergy Innovation, Oak Ridge National Laboratory, Oak Ridge, TN, USA; Bredesen Center for Interdisciplinary Research, University of Tennessee, Knoxville, TN, USA

## Abstract

Plant regeneration is an important dimension of plant propagation, and a key step in the production of transgenic plants. However, regeneration capacity varies widely among genotypes and species, the molecular basis of which is largely unknown. While association mapping methods such as genome-wide association studies (GWAS) have long demonstrated abilities to help uncover the genetic basis of trait variation in plants, the power of these methods relies on the accuracy and scale of phenotypic data used. To enable a largescale GWAS of *in planta* regeneration in model tree *Populus*, we implemented a workflow involving semantic segmentation to quantify regenerating plant tissues (callus and shoot) over time. We found the resulting statistics are of highly non-normal distributions, which necessitated transformations or permutations to avoid violating assumptions of linear models used in GWAS. While transformations can lead to a loss of statistical power, we demonstrate that this can be mitigated by the application of the Augmented Rank Truncation method, or avoided altogether using the Multi-Threaded Monte Carlo SNP-set (Sequence) Kernel Association Test to compute empirical *p*-values in GWAS. We report over 200 statistically supported candidate genes, with top candidates including regulators of cell adhesion, stress signaling, and hormone signaling pathways, as well as other diverse functions. We demonstrate that sensitive genetic discovery for complex developmental traits can be enabled by a workflow based on computer vision and adaptation of several statistical approaches necessitated by to the complexity of regeneration trait expression and distribution.
