## Supplemental Table 6 for "GWAS identifies candidate regulators of in planta regeneration in Populus trichocarpa"

### Sheet: Table_S5_tidied
Supplementary Table 6. In planta callus and shoot regeneration associations passing Bonf. and/or FDR (alpha = 0.10) thresholds
Trait	Accession ID	CHR	POS	Gene start	Gene end	Gene strand	QTL position	Distance of SNP or 3kb SKAT window center from gene	QTL p-val	FDR (α = 0.10) threshold	Bonf. threshold	Method	Method details	Gene description	Arabidopsis homologs (Phytozome)	GO descriptions	Is lincRNA? (GreeNC database)	A priori evidence?	Effect size (GEMMA only)	SE (GEMMA only)
callus_2w	Potri.006G276200	6	27605254	27605257	27606546	+	5'	3	1.59e-09	NA	5.14e-09	GMMAT	GMMAT of binarized trait with SNPs > 0.05 MAF and no missing filter; Wald test for top 100	(1 of 4) PTHR32382:SF6 - FASCICLIN-LIKE ARABINOGALACTAN PROTEIN 14	AT2G24450; AT4G31370	Proline rich extensin signature; Proline rich extensin signature; FAS1/BIgH3 domain profile; FAS1/BIgH3 domain profile; FAMILY NOT NAMED; FAMILY NOT NAMED; FASCICLIN-LIKE ARABINOGALACTAN PROTEIN 14; FASCICLIN-LIKE ARABINOGALACTAN PROTEIN 14; FAS1 domain; FAS1 domain	No	NA	NA	NA
callus_2w	Potri.015G018200	15	1310500	1308298	1311369	-	Intragenic, non-exonic	0	4e-07	5.73e-07	1.32e-07	MTMCSKAT	MTMCSKAT with 6 PC covariates	(1 of 92) 3.1.4.46 - Glycerophosphodiester phosphodiesterase / Glycerophosphoryl diester phosphodiesterase	NA	Glycerophosphodiester phosphodiesterase; Glycerophosphodiester phosphodiesterase; Catalysis of the phosphorylation of an amino acid residue in a protein, usually according to the reaction: a protein + ATP = a phosphoprotein + ADP.; Catalysis of the phosphorylation of an amino acid residue in a protein, usually according to the reaction: a protein + ATP = a phosphoprotein + ADP.; Catalysis of the …	No	Leaf number of shoot (Sun, et al. 2019)	NA	NA
callus_5w	Potri.003G146800	3	16231326	16232280	16235019	-	3'	954	7.14e-07	9.18e-07	4.02e-09	GEMMA	GEMMA of Box-Cox transformed trait (w/o removing outliers/duplicates) with SNPs > 0.01 MAF	(1 of 4) PTHR24298:SF46 - CYTOCHROME P450 78A6-RELATED	AT2G46660; AT3G61880	Flavonoid 3'-monooxygenase; Flavonoid 3'-monooxygenase; Catalysis of the incorporation of one atom from molecular oxygen into a compound and the reduction of the other atom of oxygen to water.; Catalysis of the incorporation of one atom from molecular oxygen into a compound and the reduction of the other atom of oxygen to water.; Interacting selectively and non-covalently with iron (Fe) ions.; In…	No	NA	0.335667	0.0672682
callus_5w	Potri.003G146900	3	16242126	16245976	16251703	+	5'	3850	5.44e-07	9.18e-07	4.02e-09	GEMMA	GEMMA of Box-Cox transformed trait (w/o removing outliers/duplicates) with SNPs > 0.01 MAF	similar to RNA polymerase II mediator complex protein-related; similar to SP|P87310|RNA polymerase 2 mediator complex protein nut2 {Schizosaccharomyces {pombe} ; [ co-ortholog (2of3) of At1g26665, At5g41910, ]	AT1G26665; AT5G41910	Interacting selectively and non-covalently with an RNA polymerase II (RNAP II) regulatory transcription factor and also with the RNAP II basal transcription machinery in order to modulate transcription. Cofactors generally do not bind DNA, but rather mediate protein-protein interactions between regulatory transcription factors and the basal RNAP II transcription machinery.; Any process that modul…	No	NA	0.312248	0.0619089
callus_5w	Potri.004G229800	4	23523195	23513631	23522737	-	5'	458	7.55e-08	9.18e-07	4.02e-09	GEMMA	GEMMA of Box-Cox transformed trait (w/o removing outliers/duplicates) with SNPs > 0.01 MAF	similar to Methionine S-methyltransferase (EC 2.1.1.12) (AdoMet:Met S- methyltransferase).; [ ortholog of At5g49810,]	AT5G49810	Methionine S-methyltransferase; Methionine S-methyltransferase; Catalysis of a biochemical reaction at physiological temperatures. In biologically catalyzed reactions, the reactants are known as substrates, and the catalysts are naturally occurring macromolecular substances known as enzymes. Enzymes possess specific binding sites for substrates, and are usually composed wholly or largely of prote…	No	NA	-0.202313	0.0373347
callus_5w	Potri.005G122700	5	9546947	9549440	9551215	-	3'	2493	5.54e-07	9.18e-07	4.02e-09	GEMMA	GEMMA of Box-Cox transformed trait (w/o removing outliers/duplicates) with SNPs > 0.01 MAF	(1 of 2) PTHR10071:SF156 - GATA TRANSCRIPTION FACTOR 18-RELATED	AT3G50870	Interacting selectively and non-covalently with a specific DNA sequence in order to modulate transcription. The transcription factor may or may not also interact selectively with a protein or macromolecular complex.; Interacting selectively and non-covalently with a specific DNA sequence in order to modulate transcription. The transcription factor may or may not also interact selectively with a p…	No	NA	-0.111634	0.0221491
callus_5w	Potri.010G105600	10	12579003	12572899	12577811	-	5'	1192	4.83e-07	9.18e-07	4.02e-09	GEMMA	GEMMA of Box-Cox transformed trait (w/o removing outliers/duplicates) with SNPs > 0.01 MAF	(1 of 2) PTHR26402:SF584 - TWO-COMPONENT RESPONSE REGULATOR ARR14	NA	A conserved series of molecular signals found in prokaryotes and eukaryotes; involves autophosphorylation of a histidine kinase and the transfer of the phosphate group to an aspartate that then acts as a phospho-donor to response regulator proteins.; A conserved series of molecular signals found in prokaryotes and eukaryotes; involves autophosphorylation of a histidine kinase and the transfer of …	No	NA	-0.238412	0.047052
callus_5w	Potri.011G098700	11	12055371	12051832	12053521	-	5'	1850	5.18e-07	9.18e-07	4.02e-09	GEMMA	GEMMA of Box-Cox transformed trait (w/o removing outliers/duplicates) with SNPs > 0.01 MAF	(1 of 10) PF00646//PF08387 - F-box domain (F-box) // FBD (FBD)	AT1G67390; AT1G78470; AT1G80960; AT3G60790	Interacting selectively and non-covalently with any protein or protein complex (a complex of two or more proteins that may include other nonprotein molecules).; Interacting selectively and non-covalently with any protein or protein complex (a complex of two or more proteins that may include other nonprotein molecules).; F-box domain; F-box domain; FBD; FBD; F-box domain profile; F-box domain prof…	No	NA	0.124775	0.0246923
callus_5w	Potri.016G034300	16	1984310	1982245	1982654	+	3'	1656	1.5e-07	9.18e-07	4.02e-09	GEMMA	GEMMA of Box-Cox transformed trait (w/o removing outliers/duplicates) with SNPs > 0.01 MAF	(1 of 8) PTHR11802//PTHR11802:SF94 - SERINE PROTEASE FAMILY S10 SERINE CARBOXYPEPTIDASE // SUBFAMILY NOT NAMED	NA	Carboxypeptidase D; Carboxypeptidase D; Catalysis of the hydrolysis of a peptide bond not more than three residues from the C-terminus of a polypeptide chain by a catalytic mechanism that involves a catalytic triad consisting of a serine nucleophile that is activated by a proton relay involving an acidic residue (e.g. aspartate or glutamate) and a basic residue (usually histidine).; Catalysis of …	No	NA	0.223512	0.0422403
callus_5w	Potri.018G049500	18	4990356	4994342	4996127	-	3'	3986	1.7e-08	9.18e-07	4.02e-09	GEMMA	GEMMA of Box-Cox transformed trait (w/o removing outliers/duplicates) with SNPs > 0.01 MAF	(1 of 5) PTHR21654:SF19 - DUPLICATED HOMEODOMAIN-LIKE SUPERFAMILY PROTEIN	NA	Any molecular function by which a gene product interacts selectively and non-covalently with DNA (deoxyribonucleic acid).; Any molecular function by which a gene product interacts selectively and non-covalently with DNA (deoxyribonucleic acid).; Any process that modulates the frequency, rate or extent of cellular DNA-templated transcription.; Myb/SANT-like DNA-binding domain; Myb/SANT-like DNA-bi…	No	NA	0.192603	0.0338635
callus_5w	Potri.018G049500	18	4996347	4994342	4996127	-	5'	220	2.06e-07	9.18e-07	4.02e-09	GEMMA	GEMMA of Box-Cox transformed trait (w/o removing outliers/duplicates) with SNPs > 0.01 MAF	(1 of 5) PTHR21654:SF19 - DUPLICATED HOMEODOMAIN-LIKE SUPERFAMILY PROTEIN	NA	Any molecular function by which a gene product interacts selectively and non-covalently with DNA (deoxyribonucleic acid).; Any molecular function by which a gene product interacts selectively and non-covalently with DNA (deoxyribonucleic acid).; Any process that modulates the frequency, rate or extent of cellular DNA-templated transcription.; Myb/SANT-like DNA-binding domain; Myb/SANT-like DNA-bi…	No	NA	0.179119	0.0342417
callus_5w	Potri.018G049600	18	5002674	5006621	5007839	-	3'	3947	2.41e-09	9.18e-07	4.02e-09	GEMMA	GEMMA of Box-Cox transformed trait (w/o removing outliers/duplicates) with SNPs > 0.01 MAF	(1 of 3) PTHR10641:SF459 - TRANSCRIPTION FACTOR TT2	AT5G35550	Any molecular function by which a gene product interacts selectively and non-covalently with DNA (deoxyribonucleic acid).; Any molecular function by which a gene product interacts selectively and non-covalently with DNA (deoxyribonucleic acid).; Transcription factor, Myb superfamily; Transcription factor, Myb superfamily; Myb-like DNA-binding domain; Myb-like DNA-binding domain; Myb-type HTH DNA-…	No	NA	0.204838	0.0340068
callus_5w	Potri.018G049600	18	5008704	5006621	5007839	-	5'	865	1.24e-08	9.18e-07	4.02e-09	GEMMA	GEMMA of Box-Cox transformed trait (w/o removing outliers/duplicates) with SNPs > 0.01 MAF	(1 of 3) PTHR10641:SF459 - TRANSCRIPTION FACTOR TT2	AT5G35550	Any molecular function by which a gene product interacts selectively and non-covalently with DNA (deoxyribonucleic acid).; Any molecular function by which a gene product interacts selectively and non-covalently with DNA (deoxyribonucleic acid).; Transcription factor, Myb superfamily; Transcription factor, Myb superfamily; Myb-like DNA-binding domain; Myb-like DNA-binding domain; Myb-type HTH DNA-…	No	NA	0.186614	0.0324911
callus_5w	Potri.018G049600	18	5016251	5006621	5007839	-	5'	8412	3.44e-08	9.18e-07	4.02e-09	GEMMA	GEMMA of Box-Cox transformed trait (w/o removing outliers/duplicates) with SNPs > 0.01 MAF	(1 of 3) PTHR10641:SF459 - TRANSCRIPTION FACTOR TT2	AT5G35550	Any molecular function by which a gene product interacts selectively and non-covalently with DNA (deoxyribonucleic acid).; Any molecular function by which a gene product interacts selectively and non-covalently with DNA (deoxyribonucleic acid).; Transcription factor, Myb superfamily; Transcription factor, Myb superfamily; Myb-like DNA-binding domain; Myb-like DNA-binding domain; Myb-type HTH DNA-…	No	NA	0.189324	0.0340392
callus_growth_2w_5w	Potri.017G032100	17	2785500	2783857	2785624	+	Exonic	0	3e-07	2.32e-06	1.32e-07	MTMCSKAT	MTMCSKAT with 6 PC covariates	(1 of 535) PF13041 - PPR repeat family (PPR_2)	NA	Interacting selectively and non-covalently with any protein or protein complex (a complex of two or more proteins that may include other nonprotein molecules).; Interacting selectively and non-covalently with any protein or protein complex (a complex of two or more proteins that may include other nonprotein molecules).; PPR repeat family; PPR repeat family; Pentatricopeptide (PPR) repeat profile;…	No	NA	NA	NA
CallusShoot_PC2	Potri.019G047000	19	6066500	6094046	6096519	+	5'	27546	2e-07	2.11e-07	1.32e-07	MTMCSKAT	MTMCSKAT with 6 PC covariates	(1 of 8) K08066 - nuclear transcription factor Y, gamma (NFYC)	AT1G08970; AT1G54830	Any molecular function by which a gene product interacts selectively and non-covalently with DNA (deoxyribonucleic acid).; Interacting selectively and non-covalently with a nonidentical protein to form a heterodimer.; Interacting selectively and non-covalently with a nonidentical protein to form a heterodimer.; nuclear transcription factor Y, gamma; nuclear transcription factor Y, gamma; CCAAT-bi…	No	NA	NA	NA
shoot_4w	Potri.007G083400	7	10842500	10864873	10866929	+	5'	22373	1e-07	2.11e-05	1.32e-07	MTMCSKAT	MTMCSKAT with 6 PC covariates	(1 of 3) PTHR31692:SF4 - EXPANSIN-LIKE A1-RELATED	AT3G45960; AT3G45970; AT4G38400	The space external to the outermost structure of a cell. For cells without external protective or external encapsulating structures this refers to space outside of the plasma membrane. This term covers the host cell environment outside an intracellular parasite.; A reproduction process that creates a new organism by combining the genetic material of two organisms. It occurs both in eukaryotes and…	No	NA	NA	NA
shoot_4w	Potri.012G012700	12	1215500	1218210	1223011	-	3'	2710	1e-07	2.11e-05	1.32e-07	MTMCSKAT	MTMCSKAT with 6 PC covariates	(1 of 6) KOG2887 - Membrane protein involved in ER to Golgi transport	AT5G24170	The directed movement of substances (such as macromolecules, small molecules, ions) into, out of or within a cell, or between cells, or within a multicellular organism by means of some agent such as a transporter or pore.; The component of a membrane consisting of the gene products and protein complexes having at least some part of their peptide sequence embedded in the hydrophobic region of the …	No	NA	NA	NA
shoot_4w	Potri.019G101900	19	13106500	13104336	13107123	+	Exonic	0	1e-07	2.11e-05	1.32e-07	MTMCSKAT	MTMCSKAT with 6 PC covariates	(1 of 2) PTHR31692:SF5 - EXPANSIN-B1-RELATED	AT4G28250	The space external to the outermost structure of a cell. For cells without external protective or external encapsulating structures this refers to space outside of the plasma membrane. This term covers the host cell environment outside an intracellular parasite.; A reproduction process that creates a new organism by combining the genetic material of two organisms. It occurs both in eukaryotes and…	No	NA	NA	NA
Shoot_PC1	Potri.001G194500	1	17950500	17975880	17977015	-	3'	25380	1.4e-06	1.19e-05	1.32e-07	MTMCSKAT	MTMCSKAT with 6 PC covariates	(1 of 3) PTHR21576//PTHR21576:SF29 - UNCHARACTERIZED NODULIN-LIKE PROTEIN // SUBFAMILY NOT NAMED	NA	Nodulin-like; Nodulin-like; UNCHARACTERIZED NODULIN-LIKE PROTEIN; UNCHARACTERIZED NODULIN-LIKE PROTEIN; SUBFAMILY NOT NAMED; SUBFAMILY NOT NAMED; MFS general substrate transporter; MFS general substrate transporter	No	NA	NA	NA
Shoot_PC1	Potri.001G194500	1	17951500	17975880	17977015	-	3'	24380	1.4e-06	1.19e-05	1.32e-07	MTMCSKAT	MTMCSKAT with 6 PC covariates	(1 of 3) PTHR21576//PTHR21576:SF29 - UNCHARACTERIZED NODULIN-LIKE PROTEIN // SUBFAMILY NOT NAMED	NA	Nodulin-like; Nodulin-like; UNCHARACTERIZED NODULIN-LIKE PROTEIN; UNCHARACTERIZED NODULIN-LIKE PROTEIN; SUBFAMILY NOT NAMED; SUBFAMILY NOT NAMED; MFS general substrate transporter; MFS general substrate transporter	No	NA	NA	NA
Shoot_PC1	Potri.001G199300	1	19328500	19297367	19299252	-	5'	29248	1e-07	1.19e-05	1.32e-07	MTMCSKAT	MTMCSKAT with 6 PC covariates	(1 of 1) PTHR31375:SF45 - PECTIN LYASE-LIKE PROTEIN	AT1G80140	Polygalacturonase; Polygalacturonase; Catalysis of the random hydrolysis of (1->4)-alpha-D-galactosiduronic linkages in pectate and other galacturonans.; Catalysis of the random hydrolysis of (1->4)-alpha-D-galactosiduronic linkages in pectate and other galacturonans.; The chemical reactions and pathways involving carbohydrates, any of a group of organic compounds based of the general formula Cx(…	No	NA	NA	NA
Shoot_PC1	Potri.001G199300	1	19329500	19297367	19299252	-	5'	30248	1e-07	1.19e-05	1.32e-07	MTMCSKAT	MTMCSKAT with 6 PC covariates	(1 of 1) PTHR31375:SF45 - PECTIN LYASE-LIKE PROTEIN	AT1G80140	Polygalacturonase; Polygalacturonase; Catalysis of the random hydrolysis of (1->4)-alpha-D-galactosiduronic linkages in pectate and other galacturonans.; Catalysis of the random hydrolysis of (1->4)-alpha-D-galactosiduronic linkages in pectate and other galacturonans.; The chemical reactions and pathways involving carbohydrates, any of a group of organic compounds based of the general formula Cx(…	No	NA	NA	NA
Shoot_PC1	Potri.001G353800	1	36160500	36152636	36160024	+	3'	476	4.6e-06	1.19e-05	1.32e-07	MTMCSKAT	MTMCSKAT with 6 PC covariates	(1 of 1) PTHR11952:SF10 - RIMM-LIKE 16S RRNA PROCESSING PROTEIN	AT5G46420	An intracellular organelle, about 200 A in diameter, consisting of RNA and protein. It is the site of protein biosynthesis resulting from translation of messenger RNA (mRNA). It consists of two subunits, one large and one small, each containing only protein and RNA. Both the ribosome and its subunits are characterized by their sedimentation coefficients, expressed in Svedberg units (symbol: S). H…	No	NA	NA	NA
Shoot_PC1	Potri.002G070600	2	4878500	4877302	4878531	-	Exonic	0	9.9e-06	1.19e-05	1.32e-07	MTMCSKAT	MTMCSKAT with 6 PC covariates	similar to VQ motif-containing protein; [ ortholog of At1g21326,]	AT1G21326	VQ motif; VQ motif; FAMILY NOT NAMED; FAMILY NOT NAMED; F16F4.1 PROTEIN-RELATED; F16F4.1 PROTEIN-RELATED	No	NA	NA	NA
Shoot_PC1	Potri.003G194600	3	19806000	19799067	19807083	-	Intragenic, non-exonic	0	5.5e-06	1.19e-05	1.32e-07	MTMCSKAT	MTMCSKAT with 6 PC covariates	(1 of 3) PTHR22952:SF206 - TRANSCRIPTION FACTOR TGA2	AT3G12250; AT5G06950	Interacting selectively and non-covalently with a specific DNA sequence in order to modulate transcription. The transcription factor may or may not also interact selectively with a protein or macromolecular complex.; The cellular synthesis of RNA on a template of DNA.; Any process that modulates the frequency, rate or extent of cellular DNA-templated transcription.; The chemical reactions and pat…	No	NA	NA	NA
Shoot_PC1	Potri.004G155400	4	17689500	17687992	17689686	+	Exonic	0	1.1e-06	1.19e-05	1.32e-07	MTMCSKAT	MTMCSKAT with 6 PC covariates	similar to myb family transcription factor; [ co-ortholog (1of3) of At4g39250, At2g21650, ]	AT2G21650; AT4G39250	Any molecular function by which a gene product interacts selectively and non-covalently with DNA (deoxyribonucleic acid).; Any molecular function by which a gene product interacts selectively and non-covalently with DNA (deoxyribonucleic acid).; Myb-like DNA-binding domain; Myb-like DNA-binding domain; SANT domain profile; SANT domain profile; DNAJ HOMOLOG SUBFAMILY C MEMBER; DNAJ HOMOLOG SUBFAMI…	No	NA	NA	NA
Shoot_PC1	Potri.007G083400	7	10842500	10864873	10866929	+	5'	22373	9e-07	1.19e-05	1.32e-07	MTMCSKAT	MTMCSKAT with 6 PC covariates	(1 of 3) PTHR31692:SF4 - EXPANSIN-LIKE A1-RELATED	AT3G45960; AT3G45970; AT4G38400	The space external to the outermost structure of a cell. For cells without external protective or external encapsulating structures this refers to space outside of the plasma membrane. This term covers the host cell environment outside an intracellular parasite.; A reproduction process that creates a new organism by combining the genetic material of two organisms. It occurs both in eukaryotes and…	No	NA	NA	NA
Shoot_PC1	Potri.009G116700	9	9853500	9852666	9854282	+	Exonic	0	7.8e-06	1.19e-05	1.32e-07	MTMCSKAT	MTMCSKAT with 6 PC covariates	(1 of 33) K15397 - 3-ketoacyl-CoA synthase (KCS)	NA	Very-long-chain 3-oxoacyl-CoA synthase; Very-long-chain 3-oxoacyl-CoA synthase; Catalysis of a biochemical reaction at physiological temperatures. In biologically catalyzed reactions, the reactants are known as substrates, and the catalysts are naturally occurring macromolecular substances known as enzymes. Enzymes possess specific binding sites for substrates, and are usually composed wholly or …	No	NA	NA	NA
Shoot_PC1	Potri.011G108400	11	13287500	13308092	13309391	+	5'	20592	1.4e-06	1.19e-05	1.32e-07	MTMCSKAT	MTMCSKAT with 6 PC covariates	(1 of 32) KOG0617 - Ras suppressor protein (contains leucine-rich repeats)	NA	Interacting selectively and non-covalently with any protein or protein complex (a complex of two or more proteins that may include other nonprotein molecules).; Interacting selectively and non-covalently with any protein or protein complex (a complex of two or more proteins that may include other nonprotein molecules).; Ras suppressor protein (contains leucine-rich repeats); Ras suppressor protei…	No	NA	NA	NA
Shoot_PC1	Potri.012G012700	12	1214500	1218210	1223011	-	3'	3710	2.6e-06	1.19e-05	1.32e-07	MTMCSKAT	MTMCSKAT with 6 PC covariates	(1 of 6) KOG2887 - Membrane protein involved in ER to Golgi transport	AT5G24170	The directed movement of substances (such as macromolecules, small molecules, ions) into, out of or within a cell, or between cells, or within a multicellular organism by means of some agent such as a transporter or pore.; The component of a membrane consisting of the gene products and protein complexes having at least some part of their peptide sequence embedded in the hydrophobic region of the …	No	NA	NA	NA
Shoot_PC1	Potri.013G129900	13	14165500	14162816	14164643	-	5'	857	1.6e-06	1.19e-05	1.32e-07	MTMCSKAT	MTMCSKAT with 6 PC covariates	similar to expressed protein in Arabidopsis thaliana; [ co-ortholog (1of2) of At2g20670, At4g32480, ]	AT2G20670; AT4G32480	PDDEXK-like family of unknown function; PDDEXK-like family of unknown function; FAMILY NOT NAMED; FAMILY NOT NAMED; SUBFAMILY NOT NAMED; SUBFAMILY NOT NAMED; A_thal_3542: uncharacterized plant-specific domain TIGR01615; A_thal_3542: uncharacterized plant-specific domain TIGR01615	No	NA	NA	NA
Shoot_PC1	Potri.015G041800	15	3951500	3941901	3946623	+	3'	4877	2.4e-06	1.19e-05	1.32e-07	MTMCSKAT	MTMCSKAT with 6 PC covariates	similar to expressed protein in Arabidopsis thaliana; similar to DAM1 (GI:3985930) (Homo sapiens); [ ortholog of At3g18165,]	AT3G18165	Any process involved in the conversion of a primary mRNA transcript into one or more mature mRNA(s) prior to translation into polypeptide.; pre-mRNA-splicing factor SPF27; Spliceosome-associated coiled-coil protein; Breast carcinoma amplified sequence 2 (BCAS2); BCAS2 PROTEIN; PRE-MRNA-SPLICING FACTOR SPF27	No	NA	NA	NA
Shoot_PC1	Potri.015G120000	15	13487000	13488035	13498441	+	5'	1035	1.4e-06	1.19e-05	1.32e-07	MTMCSKAT	MTMCSKAT with 6 PC covariates	(1 of 13) PTHR32278:SF8 - PHLOEM PROTEIN 2-A10-RELATED	NA	Phloem protein 2; Phloem protein 2; FAMILY NOT NAMED; FAMILY NOT NAMED; PHLOEM PROTEIN 2-A10-RELATED; PHLOEM PROTEIN 2-A10-RELATED	No	NA	NA	NA
Shoot_PC1	Potri.017G063800	17	6054500	6042082	6058829	-	Intragenic, non-exonic	0	5.8e-06	1.19e-05	1.32e-07	MTMCSKAT	MTMCSKAT with 6 PC covariates	(1 of 4) PTHR22883:SF80 - PROTEIN S-ACYLTRANSFERASE 5-RELATED	AT3G26935	Protein S-acyltransferase; Protein S-acyltransferase; Interacting selectively and non-covalently with zinc (Zn) ions.; Interacting selectively and non-covalently with zinc (Zn) ions.; DHHC-type Zn-finger proteins; DHHC-type Zn-finger proteins; DHHC palmitoyltransferase; DHHC palmitoyltransferase; Zinc finger DHHC-type profile; Zinc finger DHHC-type profile; ZINC FINGER DHHC DOMAIN CONTAINING PROT…	No	NA	NA	NA
Shoot_PC1	Potri.018G049300	18	4909500	4894155	4895837	-	5'	13663	1.3e-06	1.19e-05	1.32e-07	MTMCSKAT	MTMCSKAT with 6 PC covariates	(1 of 170) PF02365 - No apical meristem (NAM) protein (NAM)	AT1G26870	Any molecular function by which a gene product interacts selectively and non-covalently with DNA (deoxyribonucleic acid).; Any process that modulates the frequency, rate or extent of cellular DNA-templated transcription.; No apical meristem (NAM) protein; NAC domain profile; FAMILY NOT NAMED; SUBFAMILY NOT NAMED; NAC domain	No	NA	NA	NA
Shoot_PC1	Potri.019G101900	19	13106500	13104336	13107123	+	Exonic	0	3.5e-06	1.19e-05	1.32e-07	MTMCSKAT	MTMCSKAT with 6 PC covariates	(1 of 2) PTHR31692:SF5 - EXPANSIN-B1-RELATED	AT4G28250	The space external to the outermost structure of a cell. For cells without external protective or external encapsulating structures this refers to space outside of the plasma membrane. This term covers the host cell environment outside an intracellular parasite.; A reproduction process that creates a new organism by combining the genetic material of two organisms. It occurs both in eukaryotes and…	No	NA	NA	NA
Shoot_PC2	Potri.002G173300	2	13223065	13210743	13226661	-	Exonic	0	6.04e-07	8.8e-07	4.09e-09	GEMMA	GEMMA of Box-Cox transformed trait (w/ thresholding and outlier/duplicate removal) with SNPs > 0.01 MAF	transducin family protein; WD-40 repeat family protein; similar to CPY (GI:3096961) {{Chironomus thummi}}; similar to G-beta repeat (8 copies; similar to 3 weak)|9780477|gb|BE522499.1|BE522499; [ ortholog of At2g46560,]	AT2G46560	Interacting selectively and non-covalently with any protein or protein complex (a complex of two or more proteins that may include other nonprotein molecules).; Interacting selectively and non-covalently with any protein or protein complex (a complex of two or more proteins that may include other nonprotein molecules).; WD domain, G-beta repeat; WD domain, G-beta repeat; RAVE protein 1 C terminal…	No	NA	0.529409	0.104211
Shoot_PC2	Potri.002G249000	2	23961698	23962124	23964166	-	3'	426	2.52e-08	4.43e-08	4.03e-09	GEMMA	GEMMA of Box-Cox transformed trait (w/ outliers and duplicates removed) with SNPs > 0.01 MAF	(1 of 4) K02912 - large subunit ribosomal protein L32e (RP-L32e, RPL32)	AT4G18100; AT5G46430	The action of a molecule that contributes to the structural integrity of the ribosome.; The action of a molecule that contributes to the structural integrity of the ribosome.; Catalysis of the endonucleolytic cleavage of RNA in RNA-DNA hybrids to 5'-phosphomonoesters.; Catalysis of the endonucleolytic cleavage of RNA in RNA-DNA hybrids to 5'-phosphomonoesters.; The living contents of a cell; the …	No	NA	-0.0551234	0.00971239
Shoot_PC2	Potri.003G142200	3	15895717	15897473	15898129	+	5'	1756	3.18e-08	8.8e-07	4.09e-09	GEMMA	GEMMA of Box-Cox transformed trait (w/ thresholding and outlier/duplicate removal) with SNPs > 0.01 MAF	(1 of 5) PTHR13301:SF51 - CELLULOSE SYNTHASE-LIKE PROTEIN G1-RELATED	NA	Cellulose synthase (UDP-forming); Cellulose synthase (UDP-forming); A lipid bilayer along with all the proteins and protein complexes embedded in it an attached to it.; A lipid bilayer along with all the proteins and protein complexes embedded in it an attached to it.; Catalysis of the reaction: UDP-glucose + ((1,4)-beta-D-glucosyl)(n) = UDP + ((1,4)-beta-D-glucosyl)(n+1).; Catalysis of the react…	No	NA	-0.395606	0.0699753
Shoot_PC2	Potri.005G156900	5	15660500	15660514	15667653	-	3'	14	1e-07	1.26e-05	1.32e-07	MTMCSKAT	MTMCSKAT with 6 PC covariates	(1 of 11) K11855 - ubiquitin carboxyl-terminal hydrolase 36/42 [EC:3.4.19.12] (USP36_42)	AT4G24560	Ubiquitinyl hydrolase 1; Ubiquitin-specific protease; MYND finger; Ubiquitin carboxyl-terminal hydrolase; Ubiquitin specific protease (USP) domain profile; Zinc finger MYND-type profile; FAMILY NOT NAMED; TRAF-LIKE FAMILY PROTEIN-RELATED; HIT/MYND zinc finger-like; Cysteine proteinases	No	NA	NA	NA
Shoot_PC2	Potri.006G254100	6	25916542	25912921	25917176	+	Exonic	0	3.96e-09	4.43e-08	4.03e-09	GEMMA	GEMMA of Box-Cox transformed trait (w/ outliers and duplicates removed) with SNPs > 0.01 MAF	similar to grr1. [ORG:Glycine max]; [ co-ortholog (1of2) of T08604, AAB70660, At2g25490, ]	AT2G25490	Interacting selectively and non-covalently with any protein or protein complex (a complex of two or more proteins that may include other nonprotein molecules).; Interacting selectively and non-covalently with any protein or protein complex (a complex of two or more proteins that may include other nonprotein molecules).; EIN3-binding F-box protein; EIN3-binding F-box protein; Leucine rich repeat p…	No	NA	-0.100756	0.0167693
Shoot_PC2	Potri.007G104401	7	12903500	12913164	12914937	+	5'	9664	1e-07	1.26e-05	1.32e-07	MTMCSKAT	MTMCSKAT with 6 PC covariates	NA	NA	NA	No	NA	NA	NA
Shoot_PC2	Potri.010G033300	10	5356500	5349656	5350534	-	5'	5966	1e-07	1.26e-05	1.32e-07	MTMCSKAT	MTMCSKAT with 6 PC covariates	NA	NA	NA	No	NA	NA	NA
Shoot_PC2	Potri.010G109650	10	12883875	12883028	12883398	+	3'	477	2.23e-07	8.8e-07	4.09e-09	GEMMA	GEMMA of Box-Cox transformed trait (w/ thresholding and outlier/duplicate removal) with SNPs > 0.01 MAF	NA	NA	NA	No	NA	-0.336038	0.0636514
Shoot_PC2	Potri.011G031100	11	2593176	2591182	2593039	-	5'	137	2.12e-07	8.8e-07	4.09e-09	GEMMA	GEMMA of Box-Cox transformed trait (w/ thresholding and outlier/duplicate removal) with SNPs > 0.01 MAF	(1 of 3) PTHR10438:SF242 - THIOREDOXIN-LIKE PROTEIN CXXS1	NA	Monodehydroascorbate reductase (NADH); Monodehydroascorbate reductase (NADH); The chemical reactions and pathways involving glycerol ethers, any anhydride formed between two organic hydroxy compounds, one of which is glycerol.; The chemical reactions and pathways involving glycerol ethers, any anhydride formed between two organic hydroxy compounds, one of which is glycerol.; Catalysis of the reac…	No	NA	0.392802	0.074252
Shoot_PC2	Potri.012G116900	12	13755500	13722549	13738643	-	5'	16857	1e-07	1.26e-05	1.32e-07	MTMCSKAT	MTMCSKAT with 6 PC covariates	(1 of 19) PTHR11649:SF65 - PROTEIN ROOT HAIR DEFECTIVE 3 HOMOLOG 2	NA	Interacting selectively and non-covalently with GTP, guanosine triphosphate.; Root hair defective 3 GTP-binding protein (RHD3); GB1/RHD3-type guanine nucleotide-binding (G) domain profile; MSS1/TRME-RELATED GTP-BINDING PROTEIN; PROTEIN ROOT HAIR DEFECTIVE 3 HOMOLOG 2; P-loop containing nucleoside triphosphate hydrolases	No	NA	NA	NA
Shoot_PC2	Potri.012G116900	12	13756500	13722549	13738643	-	5'	17857	1e-07	1.26e-05	1.32e-07	MTMCSKAT	MTMCSKAT with 6 PC covariates	(1 of 19) PTHR11649:SF65 - PROTEIN ROOT HAIR DEFECTIVE 3 HOMOLOG 2	NA	Interacting selectively and non-covalently with GTP, guanosine triphosphate.; Root hair defective 3 GTP-binding protein (RHD3); GB1/RHD3-type guanine nucleotide-binding (G) domain profile; MSS1/TRME-RELATED GTP-BINDING PROTEIN; PROTEIN ROOT HAIR DEFECTIVE 3 HOMOLOG 2; P-loop containing nucleoside triphosphate hydrolases	No	NA	NA	NA
Shoot_PC2	Potri.013G003301	13	223677	226140	228471	-	3'	2463	6.89e-07	8.8e-07	4.09e-09	GEMMA	GEMMA of Box-Cox transformed trait (w/ thresholding and outlier/duplicate removal) with SNPs > 0.01 MAF	NA	NA	NA	No	NA	-0.334742	0.0662418
Shoot_PC2	Potri.013G078400	13	6819486	6813258	6814385	-	5'	5101	4.43e-08	4.43e-08	4.03e-09	GEMMA	GEMMA of Box-Cox transformed trait (w/ outliers and duplicates removed) with SNPs > 0.01 MAF	(1 of 7) PF03754 - Domain of unknown function (DUF313) (DUF313)	AT1G05930; AT1G32030; AT2G18810; AT2G24670; AT2G27410; AT2G31720; AT3G24850; AT3G49610; AT5G24050; AT5G38490; AT5G38500	Domain of unknown function (DUF313); Domain of unknown function (DUF313); FAMILY NOT NAMED; FAMILY NOT NAMED; SUBFAMILY NOT NAMED; SUBFAMILY NOT NAMED; DNA-binding pseudobarrel domain; DNA-binding pseudobarrel domain	No	NA	-0.135807	0.0243754
Shoot_PC2	Potri.013G123600	13	13733547	13740198	13742281	-	3'	6651	3.32e-08	4.43e-08	4.03e-09	GEMMA	GEMMA of Box-Cox transformed trait (w/ outliers and duplicates removed) with SNPs > 0.01 MAF	similar to GTP-binding protein. [ORG:Pisum sativum]; [ co-ortholog (7of7) of 2115367B, 2001457D, CAA82708, T06447, BAA02111, T12097, T06446, CAA98185, BAA02112, ]	NA	Catalysis of the reaction: GTP + H2O = GDP + phosphate.; Interacting selectively and non-covalently with GTP, guanosine triphosphate.; The directed movement of proteins in a cell, including the movement of proteins between specific compartments or structures within a cell, such as organelles of a eukaryotic cell.; The directed movement of molecules between the nucleus and the cytoplasm.; The cell…	No	NA	-0.147313	0.0261884
Shoot_PC2	Potri.013G123600	13	13733548	13740198	13742281	-	3'	6650	3.32e-08	4.43e-08	4.03e-09	GEMMA	GEMMA of Box-Cox transformed trait (w/ outliers and duplicates removed) with SNPs > 0.01 MAF	similar to GTP-binding protein. [ORG:Pisum sativum]; [ co-ortholog (7of7) of 2115367B, 2001457D, CAA82708, T06447, BAA02111, T12097, T06446, CAA98185, BAA02112, ]	NA	Catalysis of the reaction: GTP + H2O = GDP + phosphate.; Interacting selectively and non-covalently with GTP, guanosine triphosphate.; The directed movement of proteins in a cell, including the movement of proteins between specific compartments or structures within a cell, such as organelles of a eukaryotic cell.; The directed movement of molecules between the nucleus and the cytoplasm.; The cell…	No	NA	-0.147313	0.0261884
Shoot_PC2	Potri.013G123600	13	13733555	13740198	13742281	-	3'	6643	3.32e-08	4.43e-08	4.03e-09	GEMMA	GEMMA of Box-Cox transformed trait (w/ outliers and duplicates removed) with SNPs > 0.01 MAF	similar to GTP-binding protein. [ORG:Pisum sativum]; [ co-ortholog (7of7) of 2115367B, 2001457D, CAA82708, T06447, BAA02111, T12097, T06446, CAA98185, BAA02112, ]	NA	Catalysis of the reaction: GTP + H2O = GDP + phosphate.; Interacting selectively and non-covalently with GTP, guanosine triphosphate.; The directed movement of proteins in a cell, including the movement of proteins between specific compartments or structures within a cell, such as organelles of a eukaryotic cell.; The directed movement of molecules between the nucleus and the cytoplasm.; The cell…	No	NA	-0.147313	0.0261884
Shoot_PC2	Potri.015G063600	15	8786415	8766253	8772593	-	5'	13822	7.9e-11	7.9e-11	4.04e-09	GEMMA	GEMMA of RB-INV transformed trait (w/ removing outliers but not duplicates) with SNPs > 0.01 MAF	calmodulin-binding family protein; similar to low similarity to SF16 protein (Helianthus annuus) GI:560150; [ co-ortholog (1of3) of At1g74690, At1g18840, ]	AT1G18840; AT1G74690	Interacting selectively and non-covalently with any protein or protein complex (a complex of two or more proteins that may include other nonprotein molecules).; IQ calmodulin-binding motif; Protein of unknown function (DUF4005); IQ motif profile; FAMILY NOT NAMED; PROTEIN IQ-DOMAIN 31-RELATED; Short calmodulin-binding motif containing conserved Ile and Gln residues.; P-loop containing nucleoside …	No	NA	-1.78644	0.268724
Shoot_PC2	Potri.018G072200	18	9354500	9359575	9366442	+	5'	5075	1e-07	1.26e-05	1.32e-07	MTMCSKAT	MTMCSKAT with 6 PC covariates	Met-10++ like family protein; similar to non-consensus TT donor splice site at exon 4 ; [ ortholog of At3g56120,]	AT3G56120	tRNA (guanine(37)-N(1))-methyltransferase; tRNA modification enzyme; Met-10+ like-protein; SAM-dependent methyltransferase TRM5/TYW2-type domain profile; UNCHARACTERIZED; TRNA (GUANINE(37)-N1)-METHYLTRANSFERASE; S-adenosyl-L-methionine-dependent methyltransferases	No	NA	NA	NA
Shoot_PC2	Potri.019G039300	19	4486599	4486703	4493306	+	5'	104	2.11e-08	8.8e-07	4.09e-09	GEMMA	GEMMA of Box-Cox transformed trait (w/ thresholding and outlier/duplicate removal) with SNPs > 0.01 MAF	(1 of 2) PTHR31587:SF3 - F1K23.6	AT1G28760	Uncharacterized conserved protein (DUF2215); FAMILY NOT NAMED; F1K23.6	No	NA	-0.297987	0.0520104
Shoot_PC2	Potri.019G039300	19	4492298	4486703	4493306	+	Intragenic, non-exonic	0	4.74e-09	8.8e-07	4.09e-09	GEMMA	GEMMA of Box-Cox transformed trait (w/ thresholding and outlier/duplicate removal) with SNPs > 0.01 MAF	(1 of 2) PTHR31587:SF3 - F1K23.6	AT1G28760	Uncharacterized conserved protein (DUF2215); FAMILY NOT NAMED; F1K23.6	No	NA	-0.304733	0.0507788
