## Supplemental Table 8 for "GWAS identifies candidate regulators of in planta regeneration in Populus trichocarpa"

### Sheet: Table_S7_tidied
Supplementary Table 8. In planta callus and shoot regeneration associations passing ART-Bonf. threshold (GMMAT)
Trait	Accession ID	CHR	POS (SNP with lowest p-val inside ART window)	Gene start	Gene end	Gene strand	QTL position	Distance of 1kb window center from gene	QTL p-val	FDR (α = 0.10) threshold	Bonf. threshold	Method	Method details	Gene description	Arabidopsis homologs (Phytozome)	GO descriptions	Is lincRNA? (GreeNC database)	A priori evidence?	ART window p-value	ART-Bonf. threshold	N SNPs tested for combined effect in ART window	# Genes determined as possibly implicated (IGV evaluation)
callus_4w	Potri.001G107800	1	8566689	8563785	8564939	-	5'	1750	0.00020446	0.00081153	2.99e-06	GMMAT	GMMAT of binarized trait with SNPs > 0.01 MAF and < 0.10 missing rate	(1 of 49) PF00314 - Thaumatin family (Thaumatin)	NA	Thaumatin family; Thaumatin family; Pathogenesis-related protein signature; Pathogenesis-related protein signature; Thaumatin family profile; Thaumatin family profile; FAMILY NOT NAMED; FAMILY NOT NAMED; SUBFAMILY NOT NAMED; SUBFAMILY NOT NAMED; Thaumatin family; Thaumatin family; Osmotin, thaumatin-like protein; Osmotin, thaumatin-like protein	No	NA	8.66e-09	1.27e-07	55	Not evaluated
callus_4w	Potri.001G203400	1	20067670	20075324	20076384	+	5'	7654	0.00014872	0.00144208	3e-06	GMMAT	GMMAT of binarized trait with SNPs > 0.01 MAF and < 0.10 missing rate	NA	NA	Eggshell protein signature; Eggshell protein signature; Eggshell protein signature	No	NA	7.66e-09	1.27e-07	78	Not evaluated
callus_4w	Potri.001G222900	1	23162613	23151529	23154551	-	5'	8062	1.39e-05	0.00144208	3e-06	GMMAT	GMMAT of binarized trait with SNPs > 0.01 MAF and < 0.10 missing rate	(1 of 32) K01188 - beta-glucosidase (E3.2.1.21)	NA	Beta-glucosidase; Beta-glucosidase; Beta-glucosidase; Catalysis of the hydrolysis of any O-glycosyl bond.; Catalysis of the hydrolysis of any O-glycosyl bond.; Catalysis of the hydrolysis of any O-glycosyl bond.; The chemical reactions and pathways involving carbohydrates, any of a group of organic compounds based of the general formula Cx(H2O)y. Includes the formation of carbohydrate derivatives…	No	NA	3.97e-12	1.27e-07	119	1? Nearest gene outside of peak
callus_4w	Potri.001G222900	1	23162652	23151529	23154551	-	5'	8101	6.16e-05	0.00081153	2.99e-06	GMMAT	GMMAT of binarized trait with SNPs > 0.01 MAF and < 0.10 missing rate	(1 of 32) K01188 - beta-glucosidase (E3.2.1.21)	NA	Beta-glucosidase; Beta-glucosidase; Beta-glucosidase; Catalysis of the hydrolysis of any O-glycosyl bond.; Catalysis of the hydrolysis of any O-glycosyl bond.; Catalysis of the hydrolysis of any O-glycosyl bond.; The chemical reactions and pathways involving carbohydrates, any of a group of organic compounds based of the general formula Cx(H2O)y. Includes the formation of carbohydrate derivatives…	No	NA	6.78e-11	1.27e-07	119	Not evaluated
callus_4w	Potri.004G208100	4	21654387	21650174	21654210	-	5'	177	3.65e-06	0.00144208	3e-06	GMMAT	GMMAT of binarized trait with SNPs > 0.01 MAF and < 0.10 missing rate	(1 of 4) 3.5.1.14 - N-acyl-aliphatic-L-amino acid amidohydrolase / N-acyl-L-amino-acid amidohydrolase	AT4G38220	N-acyl-aliphatic-L-amino acid amidohydrolase; N-acyl-aliphatic-L-amino acid amidohydrolase; Catalysis of the reaction: an N-acyl-L-amino acid + H2O = a carboxylate + an L-amino acid.; Catalysis of the reaction: an N-acyl-L-amino acid + H2O = a carboxylate + an L-amino acid.; All of the contents of a cell excluding the plasma membrane and nucleus, but including other subcellular structures.; All o…	No	NA	4.55e-09	1.27e-07	58	Not evaluated
callus_4w	Potri.005G011400	5	835695	833012	833816	+	3'	1879	6.32e-06	0.00144208	3e-06	GMMAT	GMMAT of binarized trait with SNPs > 0.01 MAF and < 0.10 missing rate	NA	AT5G26790	FAMILY NOT NAMED; FAMILY NOT NAMED; FAMILY NOT NAMED; SUBFAMILY NOT NAMED; SUBFAMILY NOT NAMED; SUBFAMILY NOT NAMED	Yes	NA	2.25e-10	1.27e-07	65	Not evaluated
callus_4w	Potri.007G083300	7	10820290	10806616	10808198	-	5'	12092	3.43e-06	0.00144208	3e-06	GMMAT	GMMAT of binarized trait with SNPs > 0.01 MAF and < 0.10 missing rate	(1 of 8) 1.14.13.88 - Flavonoid 3',5'-hydroxylase / F3'5'H	NA	Flavonoid 3',5'-hydroxylase; Flavonoid 3',5'-hydroxylase; Flavonoid 3',5'-hydroxylase; Catalysis of the incorporation of one atom from molecular oxygen into a compound and the reduction of the other atom of oxygen to water.; Catalysis of the incorporation of one atom from molecular oxygen into a compound and the reduction of the other atom of oxygen to water.; Catalysis of the incorporation of on…	No	NA	1.49e-09	1.27e-07	66	Not evaluated
callus_4w	Potri.008G196800	8	13745860	13750526	13752403	+	5'	4666	0.00012772	0.00144208	3e-06	GMMAT	GMMAT of binarized trait with SNPs > 0.01 MAF and < 0.10 missing rate	(1 of 3) 3.1.3.75//3.6.1.1 - Phosphoethanolamine/phosphocholine phosphatase / PHOSPHO1 // Inorganic diphosphatase / Pyrophosphate phosphohydrolase	AT1G17710; AT1G73010	Phosphoethanolamine/phosphocholine phosphatase; Phosphoethanolamine/phosphocholine phosphatase; Phosphoethanolamine/phosphocholine phosphatase; Inorganic diphosphatase; Inorganic diphosphatase; Inorganic diphosphatase; The chemical reactions and pathways, including anabolism and catabolism, by which living organisms transform chemical substances. Metabolic processes typically transform small mole…	No	NA	1.27e-10	1.27e-07	85	Not evaluated
callus_4w	Potri.011G067400	11	6289620	6290731	6296794	+	5'	1111	1.36e-06	0.00144208	3e-06	GMMAT	GMMAT of binarized trait with SNPs > 0.01 MAF and < 0.10 missing rate	(1 of 2) PTHR27001:SF83 - LRR RECEPTOR-LIKE SERINE/THREONINE-PROTEIN KINASE MRH1-RELATED	AT4G18640; AT5G45840	Non-specific serine/threonine protein kinase; Catalysis of the phosphorylation of an amino acid residue in a protein, usually according to the reaction: a protein + ATP = a phosphoprotein + ADP.; Interacting selectively and non-covalently with any protein or protein complex (a complex of two or more proteins that may include other nonprotein molecules).; Interacting selectively and non-covalently…	No	NA	2.93e-10	1.27e-07	62	Not evaluated
callus_4w	Potri.012G071300	12	9622571	9619074	9622010	-	5'	561	0.00027498	0.00144208	3e-06	GMMAT	GMMAT of binarized trait with SNPs > 0.01 MAF and < 0.10 missing rate	(1 of 4) K04123 - ent-kaurenoic acid hydroxylase (KAO)	NA	Catalysis of the incorporation of one atom from molecular oxygen into a compound and the reduction of the other atom of oxygen to water.; Catalysis of the incorporation of one atom from molecular oxygen into a compound and the reduction of the other atom of oxygen to water.; Catalysis of the incorporation of one atom from molecular oxygen into a compound and the reduction of the other atom of oxy…	No	NA	3.09e-11	1.27e-07	70	Not evaluated
callus_4w	Potri.013G135700	13	14607864	14603301	14606437	-	5'	1427	6.95e-05	0.00144208	3e-06	GMMAT	GMMAT of binarized trait with SNPs > 0.01 MAF and < 0.10 missing rate	(1 of 3) PTHR12161//PTHR12161:SF18 - UNCHARACTERIZED DUF292 // REGULATOR OF VPS4 ACTIVITY IN THE MVB PATHWAY PROTEIN	AT2G14830	Spindle pole body protein; Spindle pole body protein; Spindle pole body protein; Regulator of Vps4 activity in the MVB pathway; Regulator of Vps4 activity in the MVB pathway; Regulator of Vps4 activity in the MVB pathway; UNCHARACTERIZED DUF292; UNCHARACTERIZED DUF292; UNCHARACTERIZED DUF292; REGULATOR OF VPS4 ACTIVITY IN THE MVB PATHWAY PROTEIN; REGULATOR OF VPS4 ACTIVITY IN THE MVB PATHWAY PROT…	No	NA	9.69e-14	1.27e-07	30	1
callus_4w	Potri.015G028900	15	2337174	2325964	2332995	+	3'	4179	2.95e-05	0.00144208	3e-06	GMMAT	GMMAT of binarized trait with SNPs > 0.01 MAF and < 0.10 missing rate	(1 of 2) PTHR24320:SF73 - OXIDOREDUCTASE FEY3-RELATED	AT4G27760	NADP-retinol dehydrogenase; NADP-retinol dehydrogenase; NADP-retinol dehydrogenase; The chemical reactions and pathways, including anabolism and catabolism, by which living organisms transform chemical substances. Metabolic processes typically transform small molecules, but also include macromolecular processes such as DNA repair and replication, and protein synthesis and degradation.; The chemic…	No	NA	1.41e-08	1.27e-07	104	Not evaluated
callus_4w	Potri.018G048800	18	4637344	4638403	4638699	+	5'	1059	3.03e-05	0.00144208	3e-06	GMMAT	GMMAT of binarized trait with SNPs > 0.01 MAF and < 0.10 missing rate	NA	NA	NA	Yes	NA	1.59e-10	1.27e-07	36	Not evaluated
callus_4w	Potri.018G050700	18	5223737	5214277	5215523	+	3'	8214	0.00017022	0.00144208	3e-06	GMMAT	GMMAT of binarized trait with SNPs > 0.01 MAF and < 0.10 missing rate	(1 of 3) K14397 - cleavage and polyadenylation specificity factor subunit 5 (NUDT21, CPSF5, CFIM25)	NA	Interacting selectively and non-covalently with messenger RNA (mRNA), an intermediate molecule between DNA and protein. mRNA includes UTR and coding sequences, but does not contain introns.; Interacting selectively and non-covalently with messenger RNA (mRNA), an intermediate molecule between DNA and protein. mRNA includes UTR and coding sequences, but does not contain introns.; Any macromolecula…	No	NA	2.22e-08	1.27e-07	120	Not evaluated
callus_5w	Potri.002G091300	2	6496648	6498549	6501349	-	3'	1901	2.26e-05	0.0015535	3.01e-06	GMMAT	GMMAT of binarized trait with SNPs > 0.01 MAF and < 0.10 missing rate	(1 of 1) PTHR13069//PTHR13069:SF21 - UNCHARACTERIZED // PROTEIN C35D10.12	AT1G36310	tRNA (carboxymethyluridine(34)-5-O)-methyltransferase; tRNA (carboxymethyluridine(34)-5-O)-methyltransferase; tRNA (carboxymethyluridine(34)-5-O)-methyltransferase; The chemical reactions and pathways, including anabolism and catabolism, by which living organisms transform chemical substances. Metabolic processes typically transform small molecules, but also include macromolecular processes such …	No	NA	1.53e-11	1.27e-07	52	2
callus_5w	Potri.005G129500	5	10400841	10391252	10398367	+	3'	2474	1.38e-05	0.0015535	3.01e-06	GMMAT	GMMAT of binarized trait with SNPs > 0.01 MAF and < 0.10 missing rate	(1 of 1) PTHR11850:SF114 - BEL1-LIKE HOMEODOMAIN PROTEIN 2-RELATED	AT2G23760; AT4G36870	Any molecular function by which a gene product interacts selectively and non-covalently with DNA (deoxyribonucleic acid).; Any molecular function by which a gene product interacts selectively and non-covalently with DNA (deoxyribonucleic acid).; Any molecular function by which a gene product interacts selectively and non-covalently with DNA (deoxyribonucleic acid).; Catalysis of a biochemical rea…	No	NA	6.11e-10	1.27e-07	52	1?
callus_5w	Potri.006G056500	6	4112732	4112957	4115912	+	5'	225	1.6e-05	0.0015535	3.01e-06	GMMAT	GMMAT of binarized trait with SNPs > 0.01 MAF and < 0.10 missing rate	(1 of 7) PTHR10634//PTHR10634:SF32 - AN1-TYPE ZINC FINGER PROTEIN // SUBFAMILY NOT NAMED	AT1G51200	Any molecular function by which a gene product interacts selectively and non-covalently with DNA (deoxyribonucleic acid).; Any molecular function by which a gene product interacts selectively and non-covalently with DNA (deoxyribonucleic acid).; Interacting selectively and non-covalently with zinc (Zn) ions.; Interacting selectively and non-covalently with zinc (Zn) ions.; Predicted Zn-finger pro…	No	NA	1.09e-10	1.27e-07	40	2-4
callus_5w	Potri.013G135700	13	14607864	14603301	14606437	-	5'	1427	0.00022527	0.0015535	3.01e-06	GMMAT	GMMAT of binarized trait with SNPs > 0.01 MAF and < 0.10 missing rate	(1 of 3) PTHR12161//PTHR12161:SF18 - UNCHARACTERIZED DUF292 // REGULATOR OF VPS4 ACTIVITY IN THE MVB PATHWAY PROTEIN	AT2G14830	Spindle pole body protein; Spindle pole body protein; Spindle pole body protein; Regulator of Vps4 activity in the MVB pathway; Regulator of Vps4 activity in the MVB pathway; Regulator of Vps4 activity in the MVB pathway; UNCHARACTERIZED DUF292; UNCHARACTERIZED DUF292; UNCHARACTERIZED DUF292; REGULATOR OF VPS4 ACTIVITY IN THE MVB PATHWAY PROTEIN; REGULATOR OF VPS4 ACTIVITY IN THE MVB PATHWAY PROT…	No	NA	1.27e-10	1.27e-07	30	1
callus_5w	Potri.015G092300	15	11420052	11415869	11423975	-	Intragenic, non-exonic	0	0.00052438	0.0015535	3.01e-06	GMMAT	GMMAT of binarized trait with SNPs > 0.01 MAF and < 0.10 missing rate	(1 of 4) PTHR24096:SF251 - 4-COUMARATE--COA LIGASE-LIKE 9	AT5G63380	Catalysis of a biochemical reaction at physiological temperatures. In biologically catalyzed reactions, the reactants are known as substrates, and the catalysts are naturally occurring macromolecular substances known as enzymes. Enzymes possess specific binding sites for substrates, and are usually composed wholly or largely of protein, but RNA that has catalytic activity (ribozyme) is often also…	No	NA	1.88e-09	1.27e-07	24	Not evaluated
callus_5w	Potri.016G032400	16	1842687	1837943	1842033	-	5'	654	0.00020934	0.0015535	3.01e-06	GMMAT	GMMAT of binarized trait with SNPs > 0.01 MAF and < 0.10 missing rate	(1 of 1) PTHR22952:SF139 - BASIC REGION/LEUCINE ZIPPER MOTIF PROTEIN 49	AT2G40950	Interacting selectively and non-covalently with a specific DNA sequence in order to modulate transcription. The transcription factor may or may not also interact selectively with a protein or macromolecular complex.; Interacting selectively and non-covalently with a specific DNA sequence in order to modulate transcription. The transcription factor may or may not also interact selectively with a p…	No	NA	7.21e-11	1.27e-07	95	1-2
CallusShoot_PC2	Potri.001G210700	1	21124510	21119988	21120523	+	3'	3987	1.07e-05	0.00054959	3.02e-06	GMMAT	GMMAT of threshold-binarized trait with SNPs > 0.01 MAF and < 0.10 missing rate	NA	NA	NA	Yes	NA	1.16e-12	1.27e-07	82	4
CallusShoot_PC2	Potri.001G462650	1	49692302	49692413	49693847	-	3'	111	0.00037889	0.00054959	3.02e-06	GMMAT	GMMAT of threshold-binarized trait with SNPs > 0.01 MAF and < 0.10 missing rate	(1 of 16) PTHR32133:SF139 - F-BOX ASSOCIATED UBIQUITINATION EFFECTOR FAMILY PROTEIN	NA	Interacting selectively and non-covalently with any protein or protein complex (a complex of two or more proteins that may include other nonprotein molecules).; Interacting selectively and non-covalently with any protein or protein complex (a complex of two or more proteins that may include other nonprotein molecules).; F-box associated domain; F-box associated domain; FAMILY NOT NAMED; FAMILY NO…	No	NA	6.43e-09	1.27e-07	26	2-3
CallusShoot_PC2	Potri.007G078300	7	10235284	10235251	10235882	-	Exonic	0	0.00015219	0.00054959	3.02e-06	GMMAT	GMMAT of threshold-binarized trait with SNPs > 0.01 MAF and < 0.10 missing rate	NA	NA	NA	No	NA	6.66e-10	1.27e-07	23	1 (clearly implicated)
CallusShoot_PC2	Potri.010G011500	10	1505080	1507756	1508056	-	3'	2676	4.41e-08	0.00054959	3.02e-06	GMMAT	GMMAT of threshold-binarized trait with SNPs > 0.01 MAF and < 0.10 missing rate	NA	NA	NA	Yes	NA	1.41e-10	1.27e-07	83	Unknown - nearest gene outside pattern and upstream of position
CallusShoot_PC2	Potri.014G079700	14	6371901	6373706	6376735	+	5'	1805	9.73e-06	0.00054959	3.02e-06	GMMAT	GMMAT of threshold-binarized trait with SNPs > 0.01 MAF and < 0.10 missing rate	(1 of 1) PTHR10491 - DTDP-4-DEHYDRORHAMNOSE REDUCTASE	AT4G00560	Methionine adenosyltransferase; Methionine adenosyltransferase; Catalysis of a biochemical reaction at physiological temperatures. In biologically catalyzed reactions, the reactants are known as substrates, and the catalysts are naturally occurring macromolecular substances known as enzymes. Enzymes possess specific binding sites for substrates, and are usually composed wholly or largely of prote…	No	NA	6.7e-10	1.27e-07	42	1-2
CallusShoot_PC2	Potri.017G070900	17	8136566	8131811	8135131	+	3'	1435	0.00017044	0.00054959	3.02e-06	GMMAT	GMMAT of threshold-binarized trait with SNPs > 0.01 MAF and < 0.10 missing rate	(1 of 1) PTHR11728:SF8 - GLYCEROL-3-PHOSPHATE DEHYDROGENASE [NAD(+)], CYTOPLASMIC	AT5G40610	Glycerol-3-phosphate dehydrogenase (NAD(+)); Glycerol-3-phosphate dehydrogenase (NAD(+)); Glycerol-3-phosphate dehydrogenase (NAD(+)); Catalysis of the reaction: sn-glycerol 3-phosphate + NAD+ = glycerone phosphate + NADH + H+.; Catalysis of the reaction: sn-glycerol 3-phosphate + NAD+ = glycerone phosphate + NADH + H+.; Catalysis of the reaction: sn-glycerol 3-phosphate + NAD+ = glycerone phosph…	No	NA	1.65e-08	1.27e-07	97	Not evaluated
