## Supplemental Table 10 for "GWAS identifies candidate regulators of in planta regeneration in Populus trichocarpa"

### Sheet: Sheet1
Supplementary Table 10. Interactions between selected gene candidates and intermediate regulators
Regulator / Interactor 1	Regulatee / Interactor 2	Type of putative regulation	Summary of selected key evidence	Source
Ethylene	EBF1	Destabilization / promotion of ubiquitination via protein-protein interaction	Immunoblotting showing dependence of EBF1 abundance on ethylene levels	An, et al. 2010
EBF1, EBF2	EIL1	Destabilization / promotion of ubiquitination via protein-protein interaction	Fluorescent microscopy showing accumulation of EIL1-GFP in plants with triple loss-of-function of EIN3, EBF1 and EBF2	An, et al. 2010
JAZ1	MYC2	Protein-protein interaction to repress downstream transactivation	Co-IP	An, et al.. 2017
TT2, TT8, and TTG1	BAN	Transactivation	Y1H	Baudry, et al. 2004
TT2	TTG1	Protein-protein interaction to regulate transactivation of downstream targets	Y2H	Baudry, et al. 2004
TT2, TT8	TTG1	Protein-protein interaction to regulate transactivation of downstream targets	Y3H	Baudry, et al. 2004
TT8	TTG1	Protein-protein interaction to regulate transactivation of downstream targets	Y2H	Baudry, et al. 2004
TT8	TT2	Protein-protein interaction to regulate transactivation of downstream targets	Y2H	Baudry, et al. 2004; Zimmermann, et al. 2004
TGA2, NPR1	PR1	Transactivation	EMSA, showing effect of TGA2 on PR1 promoter binding is dependent on NPR1	Boyle, et al. 2009
EIN3	HLS1	Transactivation	ChIP-Seq	Chang, et al. 2013
EIN3	JAZ1	Transactivation	ChIP-Seq	Chang, et al. 2013
EIN3	SID2	Inhibition of transcription via promoter binding	Reduced GUS signal in SID2-GUS fusion in plants with gain-of-function mutation of EIN3; EMSA; ChIP	Chen, et al. 2009
EIN3, EIL1	SID2	Inhibition of transcription via promoter binding	LUC reporter assay showing increased activity of SID2 promoter in plants with loss-of-function of EIN3 and EIL1	Chen, et al. 2009
COI1	JAI3 (JAZ3)	Destabilization / promotion of ubiquitination via protein-protein interaction	Pull-down assay; effects of proteasome inhibitor on GFP signal in plants expressing JAI3-GFP fusion protein, dependent on COI1	Chini, et al. 2007
MYC2	JAI3 (JAZ3)	Transactivation	EMSA; Increased expression of JAI3 with MYC2 overexpression	Chini, et al. 2007
JAI3 (JAZ3)	MYC2	Protein-protein interaction to repress downstream transactivation	Pull-down assay; Y2H; microarray analysis	Chini, et al. 2007
JAZ1	MYC2	Protein-protein interaction to repress downstream transactivation	Pull-down assay	Chini, et al. 2007
NPR3, NPR4	TGA2	Destabilization / promotion of ubiquitination via protein-protein interaction	Y2H; GAL4-LUC binding assay	Ding, et al. 2018
NPR1	TGA2	Protein-protein interaction to regulate transactivation of downstream targets	GAL4 assay showing TGA2 activity is abolished with NPR1 loss-of-function; Mimicking of NPR1 loss-of-function phenotype by truncation of TGA2	Fan and Dong 2002
NPR3, NPR4	NPR1	Destabilization / promotion of ubiquitination via protein-protein interaction	Accumulation of NPR1 in plants with NPR3, NPR4 knocked out; in vitro pull-down assay of NPR3 and NPR4 with ubiquitin E3 ligase Cullin 3	Fu, et al. 2012
Salicylic acid	NPR3, NPR4	Direct binding of hormone to protein	Salicylic acid binding assay	Fu, et al. 2012; Ding, et al. 2018
HLS1	RSM1	Theorized functional link	Theorized functional link based on similar phenotypes between RSM1 overexpression and HLS1 loss-of-function lines	Hamaguchi, et al. 2008
NPR1	EIN3, EIL1	Protein-protein interaction to repress downstream transactivation	Y2H; Effect of NPR1 on EMSA and ChIP-qPCR with EIN3 and HLS1	Huang, et al. 2020
EIN3, EIL1	HLS1	Transactivation	EMSA; Split-luciferase complementation assays; ChIP-qPCR; HLS1 expression reduced in plants with EIN3, EIL1 knocked out	Huang, et al. 2020
WRKY50, TGA2/TGA5	PR1	Transactivation	EMSA	Hussain, et al. 2018
NPR1	TGA2	Protein-protein interaction to regulate transactivation of downstream targets	Y2H (known interaction of TGA2/TGA5, NPR1 was used as positive control when testing interactions of the former with WRKY50)	Hussain, et al. 2018
WRKY50	TGA2, TGA5	Protein-protein interaction to regulate transactivation of downstream targets	BiFC in Arabidopsis protoplasts; Y2H	Hussain, et al. 2018
TGA2/TGA5/TGA6, NPR1	HAC	Protein-protein interaction to regulate transactivation of downstream targets	Co-IP; ChIP with antibodies for histone H3 acetylation; Y2H; FPLC and immunoblotting of TGA-NPR1-HAC complex	Jin, et al. 2018
Salicylic acid	NPR1	Direct binding of hormone to protein	Various biochemical assays reviewed by Kuai, et al. 2015 Perspective	Kuai, et al. 2015 (Review article) and sources cited within
JAZ1, JAZ2, JAZ4, JAZ5, JAZ6, JAZ8, JAZ9, JAZ10, JAZ11	NPR3	Protein-protein interaction to repress downstream transactivation	Y2H	Liu, et al. 2016
JAZ1	NPR3, NPR4	Protein-protein interaction to repress downstream transactivation	Split-luciferase assays; Co-IP	Liu, et al. 2016
JAZ4, JAZ11	NPR4	Protein-protein interaction to repress downstream transactivation	Y2H	Liu, et al. 2016
MOS4	SNC1	Suppression of mutant phenotype through possibly indirect regulation (theorized functional link)	Mutant phenotypes: Where a dominant mutation of SNC1 leads to dwarf morphology, normal morphology is restored in double mutants with this dominant mutation together with MOS4 loss-of-function.	Palma, et al. 2007
MPK3, MPK6	VQ4 and other VQ proteins	Post-translational modification to promote degradation	Y2H, in vitro phosphorylation assay; increased stability of VQ1 mutant with phosphosite mutation under cycloheximide treatment	Pecher, et al. 2014
EBF1, EBF2, SCF ubiquitin ligase components	EIN3, EIL1	Destabilization / promotion of ubiquitination via protein-protein interaction	Y2H	Potuschak, et al. 2003
JAZ1	TT8	Protein-protein interaction to repress downstream transactivation	Pull-down assay; luciferase assays (N. benthamiana)	Qi, et al. 2011
JAZ1, JAZ2, JAZ5, JAZ6, JAZ8, JAZ9, JAZ10, JAZ11	TT8	Protein-protein interaction to repress downstream transactivation	Y2H	Qi, et al. 2011
JAZ1, JAZ8	TT8	Protein-protein interaction to repress downstream transactivation	BiFC in leaves of N. benthamiana	Qi, et al. 2011
NPR, TGA2	PR1	Transactivation	Luciferase assay in leaves of Arabidopsis	Rochon, et al. 2006
NPR1	TGA2	Protein-protein interaction to regulate transactivation of downstream targets	ChIP	Rochon, et al. 2006
EBF1, EBF2	EIN3	Destabilization / promotion of ubiquitination via protein-protein interaction	Western blot showing EIN3, with and without loss-of-function of EBF1 and EBF2	Shen, et al. 2016
NPR3	NPR1, TGA2	Destabilization / promotion of ubiquitination via protein-protein interaction	BiFC in onion epidermal cells	Shi, et al. 2013
MYC2	EIN3	Protein-protein interaction to repress downstream transactivation	Pull-down assay; Co-IP	Song, et al. 2014
MYC2	EIN3, EIL1	Protein-protein interaction to repress downstream transactivation	Transient expression transcriptional activity assays with luciferase	Song, et al. 2014
MYC2, MYC3, MYC4	EIN3, EIL1	Protein-protein interaction to repress downstream transactivation	BiFC in N. benthamiana leaves; epistasis mutant experiment in Arabidopsis	Song, et al. 2014
EIN3, EIL1	HLS1	Transactivation	Transient expression transcriptional activity assays with luciferase	Song, et al. 2014
NPR1	TGA2	Protein-protein interaction to regulate transactivation of downstream targets	Protein fragment complementation assays, providing evidence of in planta interaction (novel method in 2001); Note that effect is dependent on salicylic acid	Subramaniam, et al. 2001
Jasmonic acid	COI1:JAZ complex	Direct binding of hormone to protein	Loss of jasmonic acid response in Arabidopsis mutants with truncated form of JAZ1; loss of GUS signal in response to treatment of JAZ1-GUS and JAZ6-GUS seedlings with jasmonate, although not when also treated with proteasome inhibitor or with JAZ1-GUS fusions with truncated JAZ1; Positive effect of JA-Ile on interaction between COI1 and JAZ1 in Tomato (pull-down assay)	Thines, et al. 2007
COI1	JAZ1	Destabilization / promotion of ubiquitination via protein-protein interaction	Y2H (Arabidopsis and tomato homologs); Pull-down assays with interaction dependent on jasmonate (tomato homologs)	Thines, et al. 2007
SID2	Salicylic acid	Biosynthesis of hormone	Similarity of gene sequence to a characterized biosynthetic enzyme in bacteria; Reduced salicylic acid content in plants with SID2 loss-of-function, most notable with fungal infection	Wildermuth, et al. 2001
NAA15 (EMB2753)	SNC1	Post-translational modification to promote degradation	Tandem affinity purification showing changes in SNC1-FLAG-ZZ protein level when NAA15 loss-of-function out in Arabidopsis, including changes in NAA15 isoform prevalence and acetylation status; IP-MS of SNC1-FLAG showing change in NAA15 acetylation conferred by NAA15 loss-of-function in N. benthamiana	Xu, et al. 2015
MPK3, MPK6	EIN3	Post-translational modification to promote degradation	In vitro phosphorylation assay; monitoring of EIN3 stability with cycloheximide treatment, with and without phosphorylation	Yoo, et al. 2008
SNC1	NPR1	Suppression of dominant mutant phenotype through possibly indirect regulation (theorized functional link)	Mutant phenotypes: Where NPR1 loss-of-function confers a loss of SA signaling including SA-mediated pathogen resistance, this phenotype is reversed by a gain-of-function SNC1 mutation, which also confers dwarf morphology.	Zhang et al., 2003
NPR1	TGA6	Protein-protein interaction to regulate transactivation of downstream targets	Y2H	Zhang, et al. 1999
NPR3	TGA2	Destabilization / promotion of ubiquitination via protein-protein interaction	BiFC in onion epidermal cells	Zhang, et al. 2006
NPR3, NPR4	TGA2, TGA3, TGA5, TGA6	Destabilization / promotion of ubiquitination via protein-protein interaction	Y2H	Zhang, et al. 2006
MYC2	EBF1	Transactivation	EMSA	Zhang, et al. 2014
MYC2	EIN3	Protein-protein interaction to repress downstream transactivation	Pull-down assay; Co-IP; LUC complementation assay in N. benthamiana; EMSA indicating effects of MYC2 on EIN3 regulation of HLS1	Zhang, et al. 2014
EIN3	HLS1	Transactivation	EMSA indicating effects of MYC2 on EIN3 regulation of HLS1	Zhang, et al. 2014
JAZ1	EIN3	Protein-protein interaction to repress downstream transactivation	Y2H; Pull-down assay; Co-IP; BiFC assay in onion epidermal cells	Zhu, et al. 2011
References
An F, Zhao Q, Ji Y, Li W, Jiang Z, Yu X, Zhang C, Han Y, He W, Liu Y, et al. 2010. Ethylene-induced stabilization of ETHYLENE INSENSITIVE3 and EIN3-LIKE1 is mediated by proteasomal degradation of EIN3 binding F-box 1 and 2 that requires EIN2 in Arabidopsis. The Plant Cell 22: 2384–2401.
An C, Li L, Zhai Q, You Y, Deng L, Wu F, Chen R, Jiang H, Wang H, Chen Q, Li C. 2017. Mediator subunit MED25 links the jasmonate receptor to transcriptionally active chromatin. Proceedings of the National Academy of Sciences 114, no. 42: E8930-E8939.
Baudry A, Heim MA, Dubreucq B, Caboche M, Weisshaar B, Lepiniec L. 2004. TT2, TT8, and TTG1 synergistically specify the expression of BANYULS and proanthocyanidin biosynthesis in Arabidopsis thaliana. The Plant Journal 39: 366–380.
Boyle P, Le Su E, Rochon A, Shearer HL, Murmu J, Chu JY, Fobert PR, Després C. 2009. The BTB/POZ Domain of the Arabidopsis Disease Resistance Protein NPR1 Interacts with the Repression Domain of TGA2 to Negate Its Function. The Plant Cell 21: 3700–3713.
Chang KN, Zhong S, Weirauch MT, Hon G, Pelizzola M, Li H, Huang SC, Schmitz RJ, Urich MA, Kuo D, et al. 2013. Temporal transcriptional response to ethylene gas drives growth hormone cross-regulation in Arabidopsis (D Weigel, Ed.). eLife 2: e00675.
Chen H, Xue L, Chintamanani S, Germain H, Lin H, Cui H, Cai R, Zuo J, Tang X, Li X, et al. 2009. ETHYLENE INSENSITIVE3 and ETHYLENE INSENSITIVE3-LIKE1 Repress SALICYLIC ACID INDUCTION DEFICIENT2 Expression to Negatively Regulate Plant Innate Immunity in Arabidopsis. The Plant Cell 21: 2527–2540.
Chini A, Fonseca S, Fernández G, Adie B, Chico JM, Lorenzo O, García-Casado G, López-Vidriero I, Lozano FM, Ponce MR, et al. 2007. The JAZ family of repressors is the missing link in jasmonate signalling. Nature 448: 666–671.
Ding Y, Sun T, Ao K, Peng Y, Zhang Y, Li X, Zhang Y. 2018. Opposite Roles of Salicylic Acid Receptors NPR1 and NPR3/NPR4 in Transcriptional Regulation of Plant Immunity. Cell 173: 1454-1467.e15.
Fan W, Dong X. 2002. In vivo interaction between NPR1 and transcription factor TGA2 leads to salicylic acid-mediated gene activation in Arabidopsis. The Plant Cell 14: 1377–1389.
Fu ZQ, Yan S, Saleh A, Wang W, Ruble J, Oka N, Mohan R, Spoel SH, Tada Y, Zheng N, et al. 2012. NPR3 and NPR4 are receptors for the immune signal salicylic acid in plants. Nature 486: 228–232.
Hamaguchi A, Yamashino T, Koizumi N, Kiba T, Kojima M, Sakakibara H, Mizuno T. 2008. A small subfamily of Arabidopsis RADIALIS-LIKE SANT/MYB genes: a link to HOOKLESS1-mediated signal transduction during early morphogenesis. Bioscience, Biotechnology, and Biochemistry 72: 2687–2696.
Huang P, Dong Z, Guo P, Zhang X, Qiu Y, Li B, Wang Y, Guo H. 2020. Salicylic acid suppresses apical hook formation via NPR1-mediated repression of EIN3 and EIL1 in Arabidopsis. The Plant Cell. 32(3):612-29.
Hussain RMF, Sheikh AH, Haider I, Quareshy M, Linthorst HJM. 2018. Arabidopsis WRKY50 and TGA Transcription Factors Synergistically Activate Expression of PR1. Frontiers in Plant Science 9: 930.
Jin H, Choi S-M, Kang M-J, Yun S-H, Kwon D-J, Noh Y-S, Noh B. 2018. Salicylic acid-induced transcriptional reprogramming by the HAC–NPR1–TGA histone acetyltransferase complex in Arabidopsis. Nucleic Acids Research 46: 11712–11725.
Kuai X, MacLeod BJ, Després C. 2015. Integrating data on the Arabidopsis NPR1/NPR3/NPR4 salicylic acid receptors; a differentiating argument. Frontiers in Plant Science 6: 235.
Liu L, Sonbol F-M, Huot B, Gu Y, Withers J, Mwimba M, Yao J, He SY, Dong X. 2016. Salicylic acid receptors activate jasmonic acid signalling through a non-canonical pathway to promote effector-triggered immunity. Nature Communications 7: 13099.
Palma K, Zhao Q, Cheng YT, Bi D, Monaghan J, Cheng W, Zhang Y, Li X. 2007. Regulation of plant innate immunity by three proteins in a complex conserved across the plant and animal kingdoms. Genes & Development 21: 1484–1493.
Pecher P, Eschen-Lippold L, Herklotz S, Kuhle K, Naumann K, Bethke G, Uhrig J, Weyhe M, Scheel D, Lee J. 2014. The Arabidopsis thaliana mitogen-activated protein kinases MPK3 and MPK6 target a subclass of ’VQ-motif’-containing proteins to regulate immune responses. The New Phytologist 203: 592–606.
Potuschak T, Lechner E, Parmentier Y, Yanagisawa S, Grava S, Koncz C, Genschik P. 2003. EIN3-dependent regulation of plant ethylene hormone signaling by two arabidopsis F box proteins: EBF1 and EBF2. Cell 115: 679–689.
Qi T, Song S, Ren Q, Wu D, Huang H, Chen Y, Fan M, Peng W, Ren C, Xie D. 2011. The Jasmonate-ZIM-domain proteins interact with the WD-Repeat/bHLH/MYB complexes to regulate Jasmonate-mediated anthocyanin accumulation and trichome initiation in Arabidopsis thaliana. The Plant Cell 23: 1795–1814.
Rochon A, Boyle P, Wignes T, Fobert PR, Després C. 2006. The Coactivator Function of Arabidopsis NPR1 Requires the Core of Its BTB/POZ Domain and the Oxidation of C-Terminal Cysteines. The Plant Cell 18: 3670–3685.
Shen X, Li Y, Pan Y, Zhong S. 2016. Activation of HLS1 by Mechanical Stress via Ethylene-Stabilized EIN3 Is Crucial for Seedling Soil Emergence. Frontiers in Plant Science 7: 1571.
Shi Z, Maximova S, Liu Y, Verica J, Guiltinan MJ. 2013. The salicylic acid receptor NPR3 is a negative regulator of the transcriptional defense response during early flower development in Arabidopsis. Molecular Plant 6: 802–816.
Song S, Huang H, Gao H, Wang J, Wu D, Liu X, Yang S, Zhai Q, Li C, Qi T, et al. 2014. Interaction between MYC2 and ETHYLENE INSENSITIVE3 modulates antagonism between jasmonate and ethylene signaling in Arabidopsis. The Plant Cell 26: 263–279.
Subramaniam R, Desveaux D, Spickler C, Michnick SW, Brisson N. 2001. Direct visualization of protein interactions in plant cells. Nature Biotechnology 19: 769–772.
Thines B, Katsir L, Melotto M, Niu Y, Mandaokar A, Liu G, Nomura K, He SY, Howe GA, Browse J. 2007. JAZ repressor proteins are targets of the SCFCOI1 complex during jasmonate signalling. Nature 448: 661–665.
Wildermuth MC, Dewdney J, Wu G, Ausubel FM. 2001. Isochorismate synthase is required to synthesize salicylic acid for plant defence. Nature 414: 562–565.
Xu F, Huang Y, Li L, Gannon P, Linster E, Huber M, Kapos P, Bienvenut W, Polevoda B, Meinnel T, Hell R. 2015. Two N-terminal acetyltransferases antagonistically regulate the stability of a nod-like receptor in Arabidopsis. The Plant Cell. 27(5):1547-62.
Yoo S-D, Cho Y-H, Tena G, Xiong Y, Sheen J. 2008. Dual control of nuclear EIN3 by bifurcate MAPK cascades in C2H4 signalling. Nature 451: 789–795.
Zhang Y, Cheng YT, Qu N, Zhao Q, Bi D, Li X. 2006. Negative regulation of defense responses in Arabidopsis by two NPR1 paralogs. The Plant Journal: For Cell and Molecular Biology 48: 647–656.
Zhang Y, Fan W, Kinkema M, Li X, Dong X. 1999. Interaction of NPR1 with basic leucine zipper protein transcription factors that bind sequences required for salicylic acid induction of the PR-1 gene. Proceedings of the National Academy of Sciences 96: 6523–6528.
Zhang Y, Goritschnig S, Dong X, Li X. 2003. A gain-of-function mutation in a plant disease resistance gene leads to constitutive activation of downstream signal transduction pathways in suppressor of npr1-1, constitutive 1. The Plant Cell 15: 2636–2646.
Zhang X, Zhu Z, An F, Hao D, Li P, Song J, Yi C, Guo H. 2014. Jasmonate-Activated MYC2 Represses ETHYLENE INSENSITIVE3 Activity to Antagonize Ethylene-Promoted Apical Hook Formation in Arabidopsis[C][W]. The Plant Cell 26: 1105–1117.
Zhu Z, An F, Feng Y, Li P, Xue L, A M, Jiang Z, Kim J-M, To TK, Li W, et al. 2011. Derepression of ethylene-stabilized transcription factors (EIN3/EIL1) mediates jasmonate and ethylene signaling synergy in Arabidopsis. Proceedings of the National Academy of Sciences of the United States of America 108: 12539–12544.
Zimmermann IM, Heim MA, Weisshaar B, Uhrig JF. 2004. Comprehensive identification of Arabidopsis thaliana MYB transcription factors interacting with R/B-like BHLH proteins. The Plant Journal: For Cell and Molecular Biology 40: 22–34.
